# Sirtuin 6 is a histone delactylase

**DOI:** 10.1101/2024.09.28.615627

**Authors:** Garrison A. Nickel, Nicholas J. Pederson, Faheem, Zhenyu Yang, Jack Bulf, Katharine L. Diehl

## Abstract

Histone lactylation (Kla) is a post translational modification (PTM) that is derived from metabolic lactate. Histone Kla has been extensively studied in the field of inflammation resolution and macrophage polarization but has also been implicated in diverse cellular processes including differentiation, various wound repair phenotypes, and oncogenesis in several cancer models. While mechanistic connections between histone Kla and transcriptional changes have been studied in very limited contexts, general mechanistic details describing how regulation of gene expression by histone Kla occurs are scarce. It is hypothesized that histone Kla may be installed either through nonenzymatic means or by the p300 histone acyltransferase complex, and it is known that Class I HDACs and Sirtuins 1-3 can remove histone Kla. Here, we identified histone delactylase activity of the deacylase enzyme Sirtuin 6 (Sirt6), a member of the Class III HDAC family known to have roles in regulating metabolic homeostasis. We characterized the ability of Sirt6 to delactylate histones *in vitro* and in mammalian cell culture. We identified H3K9 and H3K18, canonical histone sites of Sirt6-catalyzed deacetylase activity, as sites of its delactylase activity. We also demonstrated that the delactylase activity of Sirt6 and the Class I HDACs are additive, suggesting that they represent different cellular axes of regulating gene expression via controlling levels of histone Kla.
