## Supplemental data file 1 for "Sirtuin 6 is a histone delactylase"

### Sheet: In Vitro Basic Assays
NAD+	-	+	-	+	-	+	-	+	-	+	-	+
SIRT6	-	-	+	+	-	-	+	+	-	-	+	+
pan-Kla	13300	18600	17600	12100	16700	23800	22400	16300	2750	2800	2700	1980
loading	1550	1990	2060	2040	1500	1950	1930	1990	3540	3730	4160	3360
correction	8.58065	9.34673	8.54369	5.93137	11.1333	12.2051	11.6062	8.19095	0.776836	0.75067	0.649038	0.589286
FC	1	1.08928	0.995693	0.69125	1	1.09627	1.04247	0.735715	1	0.966317	0.83549	0.758571
Sirt7	-	+	-	+	-	+
pan-Kla	3330	2460	3160	3580	2590	4330
loading	111000	84800	43000	48000	49300	73900
correction	33.3333	34.4715	13.6076	13.4078	19.0347	17.067
FC	1	1.03415	1	0.985319	1	0.896622
Sirt7	-	+	-	+	-	+
NAD+	+	+	+	+	-	-
K18Ac	1550	369	2630	151	3640	2980
H3	4890	11500	10400	11800	8810	7900
correction	0.316973	0.032087	0.252885	0.0127966	0.413167	0.377215
FC	1	0.101229	1	0.0506026	1	0.912985

### Sheet: In vitro Site Assay
	293T								U2OS
	Ctl	1	2	3						Ctl	1	2	3
H3	1230	795	702	1270					K9Ac	1840	1090	1020	1180
H3K9Ac	863	411	322	487						1	0.592391	0.554348	0.641304
Correction	0.701626	0.516981	0.458689	0.383465	average
% substrate remaining	1	0.736833	0.653752	0.546537	0.645707
									K9La	244	139	187	170
										1	0.569672	0.766393	0.696721
	Ctl	1	2	3					K18Ac	19700	11200	12300	11100
H3	1200	579	455	643						1	0.568528	0.624365	0.563452
H3K9La	1220	445	386	519
Correction	1.01667	0.768566	0.848352	0.807154	average
% Substrate remaining	1	0.755967	0.834444	0.793922	0.794778				K18La	1290	957	820	725
										1	0.74186	0.635659	0.562016
	Ctl	1	2	3
H3	647	862	829	1290
H3K56la	883	1320	1170	1670
Correction	1.36476	1.53132	1.41134	1.29457	average
% Substrate remaining	1	1.12204	1.03413	0.948572	1.03492
H4K12La
	Ctl	1	2	3
H3	1930	1200	668	1870
PTM	5590	3570	1860	5020
Correction	2.89637	2.975	2.78443	2.68449	average
% Substrate remaining	1	1.02715	0.961351	0.926846	0.971781
Control condition is -Sirt6, but has all
other reaction components.

### Sheet: Kinetics Assay
Kinetics Data-All
K9 Ac
Time	0	30	60	90	120	0	30	60	90	120	0	30	60	90	120
25nM
K9ac	3110	1720	1370	846	1540	3710	2610	3220	763	745	2400	2950	3570	861	732		y=46.56x+1337
loading	475	316	396	328	623	640	536	835	275	255	298	412	685	244	261		r2=0.895
correction	2799.65	2327.44	1479.32	1102.9	1056.99	2945.97	2474.63	1959.77	1410.02	1484.74	3060.4	2720.87	1980.44	1340.9	1065.75
FC	1	0.677154	0.0973047	-0.160055	-0.19144	1	0.707054	0.387058	0.0453855	0.0918233	1	0.802989	0.373353	0.00226392	-0.157394
interpolation	31.4144	21.2724	3.05677	-5.02803	-6.01399	34.557	24.4336	13.3755	1.56838	3.17314	37.0147	29.7224	13.8195	0.0837981	-5.82588
50nM
K9ac	4420	4210	5300	4790	4140	3300	3370	4860	5490	3730	3220	3350	2450	3890	2360
loading	843	980	1340	1270	1130	489	651	1100	1340	938	443	594	503	890	651
correction	5833.56	4779.64	4400.58	4196.34	4076.25	6097.91	4677.62	3992.27	3702.06	3593.21	4478.93	3475.2	3001.37	2693.28	2233.84
FC	1	0.765616	0.681317	0.635895	0.609188	1	0.701677	0.557723	0.496767	0.473902	1	0.680539	0.52973	0.431671	0.285444
interpolation	96.5756	73.9398	65.7986	61.412	58.8327	102.253	71.7488	57.029	50.796	48.4581	67.4812	45.9236	35.7468	29.1297	19.2621
75 nM
K9ac	3390	2230	1890	1870	1490	4460	489	1620	2110	1980	4930	4910	3920	5640	3490
loading	714	832	817	769	696	656	125	526	788	770	2060	2800	2550	3450	2800
correction	3634.99	2052.03	1771.09	1861.73	1639	3895.7	2241.58	1764.75	1534.3	1473.43	6538.23	4790.76	4199.78	4466.23	3405.24
FC	1	0.311154	0.188902	0.228344	0.131419	1	0.353529	0.167176	0.0771102	0.0533195	1	0.664027	0.550404	0.601632	0.397645
interpolation	49.3555	15.3571	9.32333	11.27	6.48625	54.9549	19.4282	9.18713	4.23759	2.93017	111.71	74.1786	61.4858	67.2085	44.421
100 nM
K9ac	5460	3440	2960	4800	3950	5780	5800	3960	3080	3660	5120	5410	3310	3520	3080
loading	1120	972	984	1450	1260	918	1100	1010	1110	1380	743	998	814	1050	1050
correction	5641.35	4095.44	3481.01	3830.73	3627.73	6948.59	5818.98	4326.99	3062.24	2926.94	6415.5	5046.8	3785.76	3121.07	2730.93
FC	1	0.640849	0.498103	0.579351	0.53219	1	0.798701	0.532823	0.307442	0.283331	1	0.730491	0.482182	0.351298	0.274477
interpolation	92.4474	59.2449	46.0483	53.5595	49.1995	120.524	96.2625	64.2179	37.0542	34.1482	109.074	79.6779	52.5937	38.3176	29.9384
150 nM
K9ac	9100	10000	8430	5550	3330	8690	6280	7940	8770	8620	8840	6240	6060	4010	4050
loading	1180	1690	1630	1200	756	1700	1460	2050	2410	2520	1510	1270	1650	1510	1600
correction	9957.56	7640.24	6677.8	5971.8	5687.43	10366.7	8723.18	7854.79	7379.9	6937.05	8828.29	7409.39	5538.47	4004.69	3817.12
FC	1	0.731187	0.619542	0.537645	0.504657	1	0.817991	0.72182	0.669228	0.620184	1	0.810593	0.560848	0.356105	0.331068
interpolation	185.149	135.379	114.708	99.5447	93.437	193.936	158.638	139.987	129.787	120.276	160.895	130.421	90.2378	57.2957	53.2673
K9 La
25 nM
K9la	7910	5040	3080	2820	2180	1995	940	290	250	220	4320	2880	760	1000	720		y=258.3x-1866
loading	2870	2610	1950	1650	1330	940	740	790	750	930	2070	2120	970	1150	1060		r2=0.836
correction	5738.2	4020.41	3288.49	3558.33	3412.6	1761.54	1054.32	304.684	276.667	196.344	3076.17	2002.42	1154.89	1281.74	1001.21
FC	1	0.774101	0.677849	0.713334	0.69417	1	0.805042	0.59839	0.590666	0.568524	1	0.782736	0.611247	0.636914	0.580151
interpolation	29.4394	22.7891	19.9554	21.0001	20.4359	14.0439	11.3059	8.40373	8.29526	7.9843	19.1335	14.9764	11.6953	12.1864	11.1003
50 nM
K9la	10300	10100	5840	7930	6600	8110	2690	2330	3070	2410	7580	5600	3260	5060	4000
loading	669	946	649	915	781	635	377	416	609	501	545	613	453	771	665
correction	12193.7	8455.81	7126.78	6864	6692.96	6482.89	3621.87	2843.05	2558.84	2441.75	8475.69	5567.11	4385.53	3999.43	3665.56
FC	1	0.734141	0.639613	0.620923	0.608757	1	0.657317	0.564033	0.529991	0.515967	1	0.718752	0.604498	0.567164	0.53488
interpolation	54.4318	39.9606	34.8153	33.7979	33.1357	32.3225	21.2461	18.2309	17.1306	16.6773	40.0375	28.7771	24.2026	22.7078	21.4153
75 nM
K9la	15700	2280	2240	5890	4370	10400	8170	9600	9700	8700	22100	14900	12900	15700	12100
loading	783	250	322	697	711	544	562	841	914	1010	1120	973	1000	1240	1060
correction	11080.2	5039.71	3844.17	4669.75	3396.43	14800.9	11254.8	8837.48	8216.35	6668.85	21283.1	16517.1	13913.9	13656.5	12312.3
FC	1	0.533415	0.441068	0.504838	0.406484	1	0.78724	0.6422	0.604933	0.512084	1	0.794118	0.681666	0.670543	0.612479
interpolation	50.1209	26.7352	22.1068	25.3029	20.3733	64.5253	50.7969	41.4382	39.0335	33.0424	89.6209	71.1696	61.0915	60.0947	54.8909
100 nM
K9la	32100	40300	38500	30500	29100	29100	40500	35700	34600	28700	30400	27800	29200	26600	23600
loading	1900	2530	2860	2700	2710	1770	2720	2500	3100	2800	1730	1950	2220	2250	2350
correction	42912.6	40459.3	34192.3	28692.6	27274.5	42384.1	38385.7	36813.8	28773.8	26424.5	36901.7	29938.5	27621.6	24826.7	21089.4
FC	1	0.945212	0.805257	0.682437	0.650769	1	0.909641	0.874119	0.692424	0.639332	1	0.820385	0.760623	0.688528	0.592125
interpolation	173.359	163.861	139.599	118.307	112.817	171.313	155.833	149.748	118.621	109.526	150.088	123.13	114.16	103.34	88.8709
150 nM
K9la	31600	24900	20800	24600	26900	28800	35300	28800	26100	27700	41600	42000	40500	41400	42500
loading	3240	3310	3030	3200	3650	2610	3950	3510	3390	3910	3540	4240	4270	4790	5030
correction	32048.6	24719.5	22557.4	25261.1	24217.4	38333.8	31046.1	28504.6	26746.7	24611.2	51400.7	43327.4	41486.4	37804.5	36957.3
FC	1	0.783893	0.720142	0.799865	0.769089	1	0.818714	0.755492	0.711763	0.65864	1	0.848436	0.813875	0.744753	0.728847
interpolation	131.299	102.925	94.5542	105.022	100.981	155.632	127.418	117.579	110.773	102.506	206.22	174.965	167.837	153.583	150.303
K18Ac
25nM
K18ac	2810	3110	1160	1390	1290	2380	1160	785	536	450	1910	840	1130	1230	1170		y=107.1x+55.77
loading	5510	8290	4140	5380	5860	2880	3260	2580	2120	2350	3230	2450	4270	5060	5660		r2=0.816
correction	2976.25	2189.38	1635.21	1507.81	1284.72	2180.01	938.675	802.647	666.966	505.149	2444.56	1417.37	1094.01	1004.91	854.555
FC	1	0.730567	0.540814	0.497193	0.420802	1	0.415633	0.351597	0.287724	0.211548	1	0.569995	0.434629	0.397328	0.334388
interpolation	27.2688	19.9217	14.7473	13.5578	11.4748	19.8342	8.24374	6.97364	5.70678	4.19588	22.3043	12.7134	9.69411	8.86214	7.45831
50nM
K18ac	3020	2700	1790	1440	1410	3880	873	853	912	443	5300	1470	1290	1800	1460
loading	4530	6760	5220	5500	6400	2360	1670	2590	3230	1850	5070	3450	3710	6630	6090
correction	3788	2269.44	1948.43	1487.65	1251.82	3847.12	1223.25	770.664	660.706	560.335	5216.37	2126.17	1735.07	1354.75	1196.29
FC	1	0.593122	0.507111	0.383653	0.320464	1	0.307931	0.188559	0.159557	0.133083	1	0.401194	0.325407	0.251711	0.221005
interpolation	34.8481	20.6692	17.6719	13.3696	11.1676	35.4001	10.9008	6.67501	5.64833	4.71116	48.1849	19.3315	15.6797	12.1287	10.6491
75nM
K18ac	7950	6040	5670	5860	6340	6960	6680	4400	3580	2230	11400	8380	7590	6700	4320
loading	10800	10900	12300	14400	17000	4980	6850	5210	5130	4050	16300	14000	18000	18300	14200
correction	9628.33	7248	6029.56	5322.83	4878.07	7328.96	5113.86	4428.71	3659.56	2887.44	11302.1	9672.91	6814.13	5916.5	4916.28
FC	1	0.751338	0.624053	0.550225	0.503763	1	0.695442	0.601241	0.495489	0.389329	1	0.855137	0.60094	0.521125	0.432187
interpolation	89.3797	67.1543	55.7777	49.1789	45.0261	67.9103	47.2277	40.8305	33.6488	26.4395	105.008	89.7959	63.1033	54.7221	45.3829
100nM
K18ac	14700	12400	7270	10200	5820	13200	5910	5080	7240	4090	12100	6980	5180	5260	5720
loading	11000	11100	8100	9800	7800	10100	5570	6100	9030	6780	14700	12300	11000	14600	17300
correction	12775.6	10679.6	8580.4	9950.2	7133.23	9822.89	7974.79	6259.23	6026.12	4533.99	11507.3	7933.37	6583.31	5036.63	4622.29
FC	1	0.835219	0.670182	0.777872	0.55641	1	0.810783	0.635137	0.61127	0.458499	1	0.687905	0.570012	0.43495	0.398768
interpolation	118.766	99.1958	79.595	92.385	66.0827	91.1963	73.9404	57.9221	55.7455	41.8134	106.924	73.5536	60.9481	46.5066	42.6379
150nM
K18ac	12300	7520	6110	8980	6150	13200	10400	10400	10600	10400	18200	10080	8270	8270	9850
loading	4100	3530	3790	5670	4140	4790	5260	5650	5130	5200	5180	4170	3760	4210	5100
correction	12738	9045.3	6845.13	6724.71	6307.46	14346.4	10293.2	9582.73	10757	10412	15754.6	10839	9862.41	8808.24	8660.27
FC	1	0.708829	0.535345	0.525849	0.492949	1	0.716376	0.666658	0.748832	0.724687	1	0.686883	0.624674	0.557524	0.548099
interpolation	118.415	83.9359	63.3928	62.2683	58.3725	133.432	95.5879	88.9538	99.9185	96.6968	146.581	100.684	91.5653	81.7224	80.3408
K18La
25nM
K18la	7490	3550	4720	3880	2380	3240	3750	3710	3480	2410	2010	2400	2310	2140	1790		y=357.7x-6495
loading	2970	1500	2280	2710	1910	1560	2150	2420	2800	2310	950	1310	1530	1740	1510		r2=0.895
correction	5734.77	5381.8	4707.58	3255.76	2833.57	4668.92	3920.93	3446.31	2793.94	2345.32	2979.03	2579.54	2125.8	1731.68	1669.09
FC	1	0.971139	0.916009	0.797298	0.762776	1	0.932999	0.890486	0.83205	0.791865	1	0.957833	0.90994	0.86834	0.861733
interpolation	34.19	33.2032	31.3184	27.2596	26.0793	31.2103	29.1192	27.7923	25.9685	24.7143	26.486	25.3691	24.1007	22.9988	22.8238
50nM
K18la	12200	8220	7440	8950	9330	11900	8600	9200	10400	7500	12200	16400	12800	10900	9300
loading	416	361	402	451	521	475	482	590	726	570	358	580	483	527	496
correction	12616.4	9795.69	7961.91	8537.23	7703.97	14244.9	10145.1	8866.31	8145.23	7481.58	16657.4	13821.2	12953.7	10109.9	9165
FC	1	0.852405	0.756453	0.786556	0.742956	1	0.802324	0.740663	0.705896	0.673897	1	0.877499	0.840029	0.717199	0.676387
interpolation	53.4287	45.5429	40.4163	42.0247	39.6952	57.9813	46.5198	42.9447	40.9288	39.0735	64.7258	56.7969	54.3716	46.4213	43.7797
75nM
K18la	16100	8100	8500	12900	10800	11000	9500	6230	7580	11100	12200	6680	5540	8100	5560
loading	323	235	295	432	396	109	188	142	185	303	169	172	165	266	213
correction	16758	11588.2	9687.12	10039.3	9169.09	18710.1	9368.62	8134.1	7596.39	6791.88	14221.3	7650.93	6614.42	5998.87	5142.35
FC	1	0.777672	0.695917	0.711063	0.673639	1	0.629381	0.580403	0.559069	0.527151	1	0.682841	0.632807	0.603094	0.561748
interpolation	65.0069	50.554	45.2394	46.2239	43.7911	70.4643	44.3489	40.8977	39.3944	37.1453	57.9153	39.5469	36.6492	34.9284	32.5338
100nM
K18la	38600	28400	23300	16200	32900	36300	29400	26800	16400	16600	27700	33500	33000	30500	27900
loading	1950	1830	1790	1490	3520	1800	1860	1990	1680	1850	1640	2230	2580	2730	2810
correction	41885.9	32838.5	27543.5	23006.2	19777.4	37026	29020.6	24726	17922.9	16474.4	40502.8	36023.8	30672.1	26790.8	23809.3
FC	1	0.812995	0.703551	0.609768	0.543032	1	0.816058	0.717379	0.561059	0.527777	1	0.904697	0.790826	0.708242	0.644803
interpolation	135.256	109.962	95.1592	82.4746	73.4481	121.669	99.2889	87.2827	68.2635	64.2141	131.389	118.867	103.906	93.0552	84.7199
150nM
K18la	47100	44800	40500	44600	43700	46600	36900	36200	36100	38800
loading	21500	22400	22300	24900	25700	20000	18200	20800	22400	25500		ran out of nucleosomes and only did n-2
correction	51174.7	46720	42425.1	41841.6	39721.1	49815.4	43347.4	37209.4	34456.2	32531.1
FC	1	0.922755	0.848281	0.838163	0.801393	1	0.885136	0.776134	0.72724	0.693054
interpolation	161.224	148.77	136.763	135.132	129.203	157.424	139.341	122.182	114.485	109.103

### Sheet: Antibody Linear Range Testing
nM substrate	K9ac			K9la			K18ac			K18la
25	3110	3710	2400	7910	1995	4320	2810	2380	1910	2010	3240	7490
50	4420	3300	3220	10300	8110	7580	3020	3880	5300	12200	11900	12200
75	4930	3390	4460	15700	10400	22100	7950	6960	11400	16100	11000	12200
100	5780	5460	5120	32100	29100	30400	14700	13200	12100	38600	36300	27700
150	9100	8690	8840	31600	28800	41600	12300	13200	18200	47100	46600
			(these are all raw reads from densitometry, pulled from the kinetics assay data)

### Sheet: TC lactate titration
TC for Kla										TC for Kac
Lactate titration, no oxamate
										Lactate/no oxamate
[NaLac] (mM)	0	5	10	25	35	50				[NaLac] (mM)	0	5	10	25	35	50
WT										WT
R1										R1
Total Protein	6390	6530	4580	7940	6030	4700				Total Protein	22200	16700	18300	19000	21500	9490
Kla	4620	5700	4330	8460	6480	6910				Kac	17800	16300	24600	24300	28200	12400
correction	0.723005	0.872894	0.945415	1.06549	1.07463	1.47021				Correction	0.801802	0.976048	1.34426	1.27895	1.31163	1.30664
FC	1	1.20731	1.30762	1.4737	1.48633	2.03348				FC	1	1.21732	1.67655	1.59509	1.63585	1.62963
R2										R2
Total Protein	6420	4950	5730	6290	9720	5160				Total Protein	17900	21900	22200	19200	26500	26400
Kla	7710	6960	9660	11500	22200	11300				Kac	19600	31000	29700	34800	34800	42700
correction	1.20093	1.40606	1.68586	1.8283	2.28395	2.18992				Correction	1.09497	1.41553	1.33784	1.8125	1.31321	1.61742
FC	1	1.17081	1.40379	1.5224	1.90181	1.82352				FC	1	1.29275	1.2218	1.65529	1.19931	1.47714
R3										R3
Total Protein	3160	3590	3980	3760	3900	3420				Total Protein	25100	25800	20800	16100	13600	17700
WB	4230	6020	6600	6950	8950	8940				Kac	16900	14200	9930	7750	5320	9850
correction	1.33861	1.67688	1.65829	1.8484	2.29487	2.61404				Correction	0.673307	0.550388	0.477404	0.481366	0.391176	0.556497
FC	1	1.2527	1.23882	1.38084	1.71437	1.9528				FC	1	0.81744	0.709044	0.714929	0.580978	0.826514
										S6KO
S6KO										R1
R1										Total Protein	7040	5700	6660	7050	4960	6720
Total Protein	5390	7850	6490	4410	4680	5650				Kac	7390	7800	9500	11900	7110	9280
WB	4130	8370	7030	6380	11900	19400				Correction	1.04972	1.36842	1.42643	1.68794	1.43347	1.38095
correction	0.766234	1.06624	1.0832	1.44671	2.54274	3.43363				FC	1	1.30361	1.35887	1.608	1.36558	1.31555
FC	1	1.39154	1.41367	1.88808	3.31848	4.48118
										R2
R2										Total Protein	6940	8930	8410	5270	5590	6470
Total Protein	2160	1990	2140	3370	3910	2370				Kac	9560	16100	13000	11900	13500	9410
WB	2100	2870	3140	7170	9710	7150				Correction	1.37752	1.80291	1.54578	2.25806	2.41503	1.4544
correction	0.972222	1.44221	1.46729	2.1276	2.48338	3.01688				FC	1	1.30881	1.12214	1.63922	1.75317	1.05581
FC	1	1.48342	1.50921	2.18838	2.55433	3.10307
										R3
R3										Total Protein	9100	8210	7480	7880	10800	7080
Total Protein	2630	2050	4090	4120	4040	3710				Kac	6800	8460	5030	4170	6460	6230
WB	1470	1980	5570	6490	7130	7670				Correction	0.747253	1.03045	0.67246	0.529188	0.598148	0.879944
correction	0.558935	0.965854	1.36186	1.57524	1.76485	2.06739				FC	1	1.37899	0.89991	0.708178	0.800463	1.17757
FC	1	1.72802	2.43652	2.81829	3.15752	3.69879
										S7KO
S7KO
R1										R1
Total Protein	2870	4040	3480	2750	2620	3940				Total Protein	12600	17200	14100	11900	11900	9470
WB	6130	8470	8150	8340	11000	18200				Kac	12700	19600	19300	16200	11600	13300
correction	2.13589	2.09653	2.34195	3.03273	4.19847	4.61929				Correction	1.00794	1.13953	1.36879	1.36134	0.97479	1.40444
FC	1	0.981575	1.09648	1.41989	1.96568	2.1627				FC	1	1.13056	1.35802	1.35063	0.967114	1.39338
R2										R2
Total Protein	2220	4100	3400	2930	2760	1810				Total Protein	14800	8520	10600	10800	10900	8190
WB	5210	9350	8660	8500	14100	8410				Kac	12350	8660	11600	12400	12900	9500
correction	2.34685	2.28049	2.54706	2.90102	5.1087	4.64641				Correction	0.834459	1.01643	1.09434	1.14815	1.18349	1.15995
FC	1	0.971724	1.08531	1.23614	2.17683	1.97985				FC	1	1.21807	1.31144	1.37592	1.41827	1.39006
R3
Total Protein	2260	3280	2190	2280	2630	1690
WB	1210	2180	1270	1550	1980	1420
correction	0.535398	0.664634	0.579909	0.679825	0.752852	0.840237
FC	1	1.24138	1.08314	1.26975	1.40615	1.56937

### Sheet: TC lactate + oxamate
Titration of Cells with sodium lactate and sodium oxamate
[NaLac] (mM)	0	0	5	10	25	50
[Oxamate] (mM)	0	10	10	10	10	10
WT
R1
Total Protein	5570	6190	4650	5990	6420	4880
Kla	11200	15300	9850	12700	10900	12000
Correction	2.01077	2.47173	2.11828	2.1202	1.69782	2.45902
FC	1	1.22924	1.05347	1.05442	0.844362	1.22292
R2
Total Protein	2900	1930	2910	2260	3160	2190
Kla	292	194	362	317	570	361
Correction	0.10069	0.100518	0.124399	0.140265	0.18038	0.16484
FC	1	0.998297	1.23547	1.39305	1.79144	1.63711
R3
Total Protein	4990	2690	3520	4220	5160	3940
Kla	2910	1370	2730	3950	4520	3840
Correction	0.583166	0.509294	0.775568	0.936019	0.875969	0.974619
FC	1	0.873325	1.32993	1.60506	1.50209	1.67125
S6KO
R1
Total Protein	4210	5600	4030	3440	3220	2370
Kla	1450	2250	3150	3390	2890	4270
Correction	0.344418	0.401786	0.781638	0.985465	0.897516	1.80169
FC	1	1.16656	2.26944	2.86125	2.60589	5.23111
R2
Total Protein	5470	4700	5240	3490	4260	4500
Kla	519	564	1170	1230	1160	1500
Correction	0.0948812	0.12	0.223282	0.352436	0.2723	0.333333
FC	1	1.26474	2.35329	3.71449	2.86991	3.51317
R3
Total Protein	4870	4430	5130	4320	5970	5180
Kla	1490	2260	4750	2940	5800	9240
Correction	0.305955	0.510158	0.925926	0.680556	0.971524	1.78378
FC	1	1.66743	3.02635	2.22437	3.17538	5.83022

### Sheet: TC Rotenone titration
Rotenone experiment
Kla
[Rotenone] (nM)	0	5	10	15	0	5	10	15	0	5	10	15
WT
Kla	996	1610	1350	1160	1490	1620	1960	1130	2190	3110	3020	3400
Total Protein	1150	2140	1820	1060	1850	2220	2530	1560	1390	2090	2490	2040
Correction	0.866087	0.752336	0.741758	1.09434	0.805405	0.72973	0.774704	0.724359	1.57554	1.48804	1.21285	1.66667
FC	1	0.868662	0.856448	1.26354	1	0.90604	0.96188	0.899372	1	0.944463	0.769801	1.05784
KO
Kla	4080	4050	3990	6860	821	1390	1270	1930	2210	2710	3000	3280
Total Protein	2450	1850	1470	2440	1380	1660	1570	1740	1350	1970	1210	1280
correction	1.66531	2.18919	2.71429	2.81148	0.594928	0.837349	0.808917	1.1092	1.63704	1.37563	2.47934	2.5625
FC	1	1.31459	1.6299	1.68826	1	1.40748	1.35969	1.86442	1	0.84032	1.51453	1.56533
Kac
Rotenone-Kac
[Rotenone] (nM)	0	5	10	15	0	5	10	15	0	5	10	15
WT
Kac	3180	5460	3760	2290	4150	4660	6150	3370	3320	9990	10000	9400
Total Protein	1790	3450	2460	1820	2790	3010	2930	2110	2090	4390	7050	5560
correction	1.77654	1.58261	1.52846	1.25824	1.48746	1.54817	2.09898	1.59716	1.58852	2.27563	1.41844	1.69065
FC	1	0.890839	0.860357	0.708256	1	1.04082	1.41112	1.07375	1	1.43255	0.892933	1.06429
KO
Kac	3190	3100	2480	2410	4340	3330	3340	3090	4280	3780	3540	4900
Total Protein	13400	10500	9780	7850	6190	6050	5510	5190	8350	7470	4600	8750
correction	0.23806	0.295238	0.253579	0.307006	0.701131	0.550413	0.606171	0.595376	0.512575	0.506024	0.769565	0.56
FC	1	1.24019	1.06519	1.28962	1	0.785036	0.864561	0.849165	1	0.98722	1.50137	1.09252

### Sheet: TC panobinostat pan-ptm
Kla Data
R1						R2						R3
Lactate	-	+	-	+		Lactate	-	+	-	+		Lactate	-	+	-	+
Pano	-	-	+	+		Pano	-	-	+	+		Pano	-	-	+	+
WT						WT						WT
TP	9220	11100	6350	10300		TP	51500	55600	36500	32700		TP	7040	14100	6370	4230
Kla	27300	21600	27700	57800		WB	15200	16300	23000	21400		WB	12000	23700	28200	19500
KO						KO						KO
TP	6500	11100	8590	10400		TP	9550	5100	7080	9450		TP	50800	41400	26500	24800
Kla	10100	28000	29900	48800		WB	9460	10700	22300	36900		WB	10700	17000	19400	18500
WT corr	2.96095	1.94595	4.3622	5.61165		WT corr	0.295146	0.293165	0.630137	0.654434		WT corr	1.70455	1.68085	4.427	4.60993
KO corr	1.55385	2.52252	3.48079	4.69231		KO corr	0.990576	2.09804	3.14972	3.90476		KO corr	0.21063	0.410628	0.732075	0.745968
WT FC	1	0.657202	1.47324	1.89522		WT FC	1	0.993291	2.135	2.21733		WT FC	1	0.986099	2.59717	2.70449
KO FC	1	1.62341	2.24011	3.0198		KO FC	1	2.118	3.17968	3.94191		KO FC	1	1.94952	3.47565	3.5416
Kac data
Wild Type						S6KO
R1TP	7660	5840	6380	4750		R1TP	12600	9950	7400	11200
R1WB-Kac	17650	91400	17100	99400		R1WB-Kac	14000	104000	22600	99600
	2.30418	15.6507	2.68025	20.9263			1.11111	10.4523	3.05405	8.89286
	1	6.79231	1.16321	9.0819			1	9.40704	2.74865	8.00357
R2TP	9060	7950	5550	8300		R2TP	13100	12400	12400	10200
R2WB-Kac	14400	124000	23700	105000		R2WB-Kac	16200	99900	23700	118000
	1.5894	15.5975	4.27027	12.6506			1.23664	8.05645	1.91129	11.5686
	1	9.81342	2.68671	7.95934			1	6.51478	1.54555	9.35488
R3TP	10400	12600	14600	14600		R3TP	11000	14800	9760	15100
R3WB-Kac	8100	76100	26900	82000		R3WB-Kac	13900	156000	20700	128300
	0.778846	6.03968	1.84247	5.61644			1.26364	10.5405	2.1209	8.49669
	1	7.75465	2.36564	7.21123			1	8.34143	1.67841	6.724

### Sheet: TC panobinostat site-specific
Site specific treatments
25 mM Sodium Lactate	-	+	-	+	-	+	-	+	-	+	-	+
10 nM Panobinostat	-	-	+	+	-	-	+	+	-	-	+	+
H3K9ac
WT
	R1				R2				R3
Total Protein	12800	11100	12600	10800	12600	13800	13600	9440	12700	13900	12000	18300
H3K9ac	19700	25100	35700	42100	26200	24500	40500	52000	17500	15400	18700	9000
corrected	1.53906	2.26126	2.83333	3.89815	2.07937	1.77536	2.97794	5.50847	1.37795	1.10791	1.55833	0.491803
FC	1	1.46925	1.84095	2.53281	1	0.8538	1.43214	2.64911	1	0.804029	1.1309	0.356909
KO
	R1				R2				R3
Total Protein	13400	10400	11700	5310	13200	9940	11100	9600	11800	10200	7020	7270
H3K9ac	15300	13200	43900	29800	27300	21900	79200	42000	13200	13400	46400	49100
corrected	1.14179	1.26923	3.75214	5.61205	2.06818	2.20322	7.13514	4.375	1.11864	1.31373	6.60969	6.75378
FC	1	1.11161	3.28619	4.91513	1	1.06529	3.44996	2.11538	1	1.17439	5.90866	6.03747
H3K9La
WT
	R1				R2				R3
Total Protein	9130	11700	14000	10400	12600	12700	10500	7660	11900	12400	9160	16200
H3K9La	1310	2090	18000	15000	1700	2460	6600	5210	1530	2160	10800	11400
corrected	0.143483	0.178632	1.28571	1.44231	0.134921	0.193701	0.628571	0.680157	0.128571	0.174194	1.17904	0.703704
FC	1	1.24497	8.96074	10.0521	1	1.43566	4.65882	5.04116	1	1.35484	9.17031	5.47325
KO	R1				R2				R3
Total Protein	10200	9800	12900	6320	13100	9560	11600	10100	12800	12300	8690	7890
H3K9La	1900	3820	24200	14950	2040	3330	6950	9290	1210	2950	3660	4650
corrected	0.186275	0.389796	1.87597	2.36551	0.155725	0.348326	0.599138	0.919802	0.0945312	0.239837	0.421174	0.589354
FC	1	2.09259	10.071	12.699	1	2.2368	3.84741	5.90657	1	2.53712	4.45539	6.23448
H3K18Ac
WT	R1				R2				R3
Total Protein	12000	12900	12300	9970	8840	9420	7810	9360	11300	7570	9250	10700
H3K18ac	29500	22700	40200	46900	26600	23200	48200	63200	42000	46400	88900	103000
corrected	2.45833	1.75969	3.26829	4.70411	3.00905	2.46285	6.17157	6.75214	3.71681	6.12946	9.61081	9.62617
FC	1	0.715806	1.32947	1.91354	1	0.818479	2.051	2.24394	1	1.64912	2.58577	2.5899
KO	R1				R2				R3
Total Protein	13200	9210	10700	7650	8820	9210	4750	6430	7800	7530	2740	7090
H3K18ac	33000	22600	56400	43000	28800	26200	65200	71300	63900	63200	97700	137000
corrected	2.5	2.45385	5.27103	5.62092	3.26531	2.84473	13.7263	11.0886	8.19231	8.39309	35.6569	19.323
FC	1	0.981542	2.10841	2.24837	1	0.8712	4.20368	3.3959	1	1.02451	4.35249	2.35867
H3K18La
WT	R1				R2				R3
Total Protein	12900	12300	10900	9330	6220	7150	7930	9330	9470	8270	4390	11000
H3K18la	2360	3540	13100	9770	1170	1860	5780	9330	1850	2710	4500	11600
corrected	0.182946	0.287805	1.20183	1.04716	0.188103	0.26014	0.728878	1	0.195354	0.32769	1.02506	1.05455
FC	1	1.57317	6.56935	5.72388	1	1.38297	3.87489	5.31624	1	1.67742	5.24718	5.39813
KO	R1				R2				R3
Total Protein	20300	11000	13600	9680	8240	8930	4910	6750	7580	6450	3690	5130
H3K18la	1660	1960	8280	6910	1740	3970	6200	9700	3210	5500	11400	16770
corrected	0.0817734	0.178182	0.608824	0.713843	0.211165	0.444569	1.26273	1.43704	0.423483	0.852713	3.08943	3.26901
FC	1	2.17897	7.44525	8.72953	1	2.10531	5.97982	6.80528	1	2.01357	7.29529	7.71933
H3K56Ac
WT	R1				R2
Total Protein	11000	10600	10060	8660	19400	12500	12400	8840
H3K56ac	16.6	14.7	249	244	41.9	28.9	480	314			Signal for this PTM was extremely faint.
corrected	0.00150909	0.00138679	0.0247515	0.0281755	0.00215979	0.002312	0.0387097	0.0355204			While quantifiable, it seems highly variable in terms of
FC	1	0.918959	16.4016	18.6705	1	1.07047	17.9229	16.4462			loading, and it's faint enough that background signal can influence
											it significantly, so I'm hesitant to draw any conclusions.
KO	R1				R2
Total Protein	13300	11900	14400	15920	12000	5480	8640	4630
H3K56ac	43.5	42.1	789	860	40.3	15.6	450	250
corrected	0.00327068	0.00353782	0.0547917	0.0540201	0.00335833	0.00284672	0.0520833	0.0539957
FC	1	1.08168	16.7524	16.5165	1	0.847657	15.5087	16.0781
H3K56La
WT	R1				R2
Total Protein	13500	9410	12900	18400	9950	8940	12200	12100
H3K56la	n/o				n/o
											No signal was observed for this PTM
KO	R1				R2						in any replicate performed
Total Protein	11100	8300	26400	5560	14300	9210	9580	9050
H3K56la	n/o				n/o
H4K12La
WT	R1				R2				R3
Total Protein	7410	6350	5700	5390	8190	8500	8020	5880	10600	9680	8970	7340
H4K12la	137000	107000	125000	165000	57900	53700	82400	69600	131000	119000	157000	144000
corrected	18.4885	16.8504	21.9298	30.6122	7.0696	6.31765	10.2743	11.8367	12.3585	12.2934	17.5028	19.6185
FC	1	0.911397	1.18613	1.65574	1	0.893636	1.45331	1.67432	1	0.994732	1.41626	1.58745
KO	R1				R2				R3
Total Protein	9790	9950	9650	5530	12100	8240	9470	8470	12700	5700	8880	7060
H4K12la	69600	72500	123000	146000	66900	54000	88000	75900	69100	37100	101000	97000
corrected	7.1093	7.28643	12.7461	26.4014	5.52893	6.5534	9.2925	8.96104	5.44094	6.50877	11.3739	13.7394
FC	1	1.02492	1.79288	3.71365	1	1.18529	1.68071	1.62076	1	1.19626	2.09042	2.52518

### Sheet: TC Sirt6 Overexpression
Cell Line	KO	KO	KO	KO	KO	KO	WT	WT	WT	WT	WT	WT		KO	KO	KO	KO	KO	KO	WT	WT	WT	WT	WT	WT
CMV-S6	-	-	-	+	+	+	-	-	-	+	+	+		-	-	-	+	+	+	-	-	-	+	+	+
25 mM lactate	-	-	-	-	-	-	-	-	-	-	-	-		+	+	+	+	+	+	+	+	+	+	+	+
Kla	24100	25500	17600	11800	8210	10800	19100	16900	15600	5810	6680	5430		27100	38400	31300	18100	13100	47300	12100	11700	11900	4980	3690	10200
H3	2350	2240	1710	1940	1340	1510	1670	1620	1730	1180	1630	979		1810	2690	1970	1660	1160	5580	1190	917	867	872	509	1850
correction	10.2553	11.3839	10.2924	6.08247	6.12687	7.15232	11.4371	10.4321	9.01734	4.92373	4.09816	5.54648		14.9724	14.2751	15.8883	10.9036	11.2931	8.4767	10.1681	12.759	13.7255	5.71101	7.24951	5.51351
fold change	0.996095	1.10572	0.999697	0.590788	0.5951	0.694702	1.11088	1.01327	0.875851	0.47824	0.398053	0.538727		1.22548	1.16841	1.30045	0.892457	0.924337	0.693815	0.832253	1.04432	1.12343	0.467444	0.59337	0.451279
Sirt6	36.6	67.4	137	16700	2720	3590	1040	1520	940	18500	19800	17300		164	200	297	5000	7230	10000	1820	1900	1620	18100	23500	18000
Actin	59000	38400	86500	286000	89300	116000	47200	59300	47000	168000	244000	201000		102000	59400	52900	183000	168000	226000	86100	81200	81400	233000	238000	192000
corrected	0.000620339	0.00175521	0.00158382	0.0583916	0.0304591	0.0309483	0.0220339	0.0256324	0.02	0.110119	0.0811475	0.0860697		0.00160784	0.003367	0.00561437	0.0273224	0.0430357	0.0442478	0.0211382	0.023399	0.0199017	0.0776824	0.0987395	0.09375
Kac	7900	10100	5950	4630	3370	5450	3420	4080	4440	3600	3740	4650
H3	4910	5910	3610	3460	2750	3910	2550	2800	2920	2590	3010	3980
corrected	1.60896	1.70897	1.6482	1.33815	1.22545	1.39386	1.34118	1.45714	1.52055	1.38996	1.24252	1.16834
FC	1.11763	1.18709	1.14488	0.929515	0.851233	0.968214	0.931617	1.01217	1.05621	0.965504	0.863091	0.811561
